# Divergence of olfactory receptors associated with the evolution of assortative mating and reproductive isolation in mice

**DOI:** 10.1101/2022.07.21.500634

**Authors:** Carole M. Smadja, Etienne Loire, Pierre Caminade, Dany Severac, Mathieu Gautier, Guila Ganem

## Abstract

Deciphering the genetic bases of behavioural traits is essential to understanding how they evolve and contribute to adaptation and biological diversification, but it remains a substantial challenge, especially for behavioural traits with polygenic architectures. In this study, we developed a population genomics approach coupled with functional predictions to address the evolution and genetic basis of olfactory-based assortative mate preferences in the house mouse, suspected to have evolved as a response to selection against hybridisation. We used whole genome resequencing data and the *C2* statistic of the program BayPass, which contrasts allele frequencies corrected for population structure, to characterize genetic differentiation between sets of populations with strong contrast in behaviour (expressing or not assortative mate preferences) and we identified some regions of the genome showing the expected significant and consistent association with behavioural divergence. A series of Olfactory and Vomeronasal Receptor genes, among the most differentiated genomic regions and in line with functional predictions, stand out as the prime candidates underlying this olfactory-based behavioural divergence. These genes form large gene clusters in the genome, with two main candidate clusters extending up to 1.8 Mb. Variant analyses indicate a potential dual role of regulatory and protein-coding changes in the evolution of choosiness. This study shows that combining expectations on the genomic patterns of divergence with functional expectations represents a promising route to unravelling the genetic architecture of complex trait variation and provides novel insights into the role of olfactory and vomeronasal receptors in mammal adaptation and speciation.
