## Supplementary material for "Divergence of olfactory receptors associated with the evolution of assortative mating and reproductive isolation in mice": Table S1

### Sheet: samples
Supplementary Table S1: sample description
Individual_ID	Sex	Subspecies	Behavioural_group	Population	PoolSeq_sample_ID	PoolSeq_sample_name	PoolSeq_sample_size	Trapping_site_ID	Latitude	Longitude	Hybridisation index (HI) *					Individuals involved in mate choice tests (Smadja et al. 2015)	Individuals involved in a RNAseq experiment (Loire et al. 2017)
											HI_mean	HI_min	HI_max	mean HI per poolSeq sample	mean HI per population
I739	M	M. m. musculus	Choosy	Borum	1	Borum_Choosy1	33	B1	56.1863	10.0316	NA	NA	NA	0.9852	0.985769	x	x
I740	F	M. m. musculus	Choosy	Borum	1	Borum_Choosy1	33	B10	56.1646	9.99171	0.92	0.803	0.98	0.9852	0.985769
I741	F	M. m. musculus	Choosy	Borum	1	Borum_Choosy1	33	B10	56.1646	9.99171	0.976	0.873	1	0.9852	0.985769	x	x
I742	M	M. m. musculus	Choosy	Borum	1	Borum_Choosy1	33	B10	56.1646	9.99171	0.973	0.885	0.998	0.9852	0.985769	x	x
I743	M	M. m. musculus	Choosy	Borum	1	Borum_Choosy1	33	B10	56.1646	9.99171	0.956	0.851	0.996	0.9852	0.985769	x	x
I672	F	M. m. musculus	Choosy	Borum	1	Borum_Choosy1	33	B12	56.1946	9.99536	1	0.953	1	0.9852	0.985769
I673	F	M. m. musculus	Choosy	Borum	1	Borum_Choosy1	33	B12	56.1946	9.99536	1	0.951	1	0.9852	0.985769
I731	F	M. m. musculus	Choosy	Borum	1	Borum_Choosy1	33	B12	56.1946	9.99536	1	0.945	1	0.9852	0.985769	x	x
I746	M	M. m. musculus	Choosy	Borum	1	Borum_Choosy1	33	B12	56.1946	9.99536	0.946	0.841	0.991	0.9852	0.985769	x	x
I747	M	M. m. musculus	Choosy	Borum	1	Borum_Choosy1	33	B12	56.1946	9.99536	1	0.948	1	0.9852	0.985769	x	x
I748	F	M. m. musculus	Choosy	Borum	1	Borum_Choosy1	33	B12	56.1946	9.99536	1	0.951	1	0.9852	0.985769	x	x
I702	M	M. m. musculus	Choosy	Borum	1	Borum_Choosy1	33	B17	56.1664	9.98477	0.973	0.885	0.998	0.9852	0.985769
I744	F	M. m. musculus	Choosy	Borum	1	Borum_Choosy1	33	B17	56.1664	9.98477	NA	NA	NA	0.9852	0.985769	x	x
I745	M	M. m. musculus	Choosy	Borum	1	Borum_Choosy1	33	B17	56.1664	9.98477	NA	NA	NA	0.9852	0.985769	x	x
I716	M	M. m. musculus	Choosy	Borum	1	Borum_Choosy1	33	B20	56.1972	10.0491	1	0.948	1	0.9852	0.985769
I701	F	M. m. musculus	Choosy	Borum	1	Borum_Choosy1	33	B20	56.1972	10.0491	NA	NA	NA	0.9852	0.985769
I749	F	M. m. musculus	Choosy	Borum	1	Borum_Choosy1	33	B20	56.1972	10.0491	NA	NA	NA	0.9852	0.985769	x
I750	M	M. m. musculus	Choosy	Borum	1	Borum_Choosy1	33	B20	56.1972	10.0491	NA	NA	NA	0.9852	0.985769	x
I676	F	M. m. musculus	Choosy	Borum	1	Borum_Choosy1	33	B3	56.1936	10.0043	1	0.953	1	0.9852	0.985769
I717	M	M. m. musculus	Choosy	Borum	1	Borum_Choosy1	33	B3	56.1936	10.0043	1	0.948	1	0.9852	0.985769
I718	M	M. m. musculus	Choosy	Borum	1	Borum_Choosy1	33	B3	56.1936	10.0043	1	0.948	1	0.9852	0.985769
I734	M	M. m. musculus	Choosy	Borum	1	Borum_Choosy1	33	B3	56.1936	10.0043	1	0.936	1	0.9852	0.985769
I735	M	M. m. musculus	Choosy	Borum	1	Borum_Choosy1	33	B3	56.1936	10.0043	NA	NA	NA	0.9852	0.985769	x	x
I736	F	M. m. musculus	Choosy	Borum	1	Borum_Choosy1	33	B3	56.1936	10.0043	0.972	0.879	0.998	0.9852	0.985769	x	x
I737	F	M. m. musculus	Choosy	Borum	1	Borum_Choosy1	33	B3	56.1936	10.0043	1	0.943	1	0.9852	0.985769	x	x
I622	F	M. m. musculus	Choosy	Borum	1	Borum_Choosy1	33	B4	56.2198	9.99626	1	0.951	1	0.990378	0.985769
I634	M	M. m. musculus	Choosy	Borum	1	Borum_Choosy1	33	B6	56.2436	10.0378	1	0.949	1	0.9852	0.985769
I635	M	M. m. musculus	Choosy	Borum	1	Borum_Choosy1	33	B6	56.2436	10.0378	1	0.949	1	0.9852	0.985769
I733	F	M. m. musculus	Choosy	Borum	1	Borum_Choosy1	33	B6	56.2436	10.0378	NA	NA	NA	0.9852	0.985769	x	x
I623	M	M. m. musculus	Choosy	Borum	1	Borum_Choosy1	33	B7	56.2811	10.0372	0.975	0.869	1	0.9852	0.985769
I698	M	M. m. musculus	Choosy	Borum	1	Borum_Choosy1	33	B7	56.2811	10.0372	1	0.942	1	0.9852	0.985769
I732	F	M. m. musculus	Choosy	Borum	1	Borum_Choosy1	33	B7	56.2811	10.0372	0.972	0.879	0.998	0.9852	0.985769	x	x
I738	M	M. m. musculus	Choosy	Borum	1	Borum_Choosy1	33	B7	56.2811	10.0372	0.967	0.848	1	0.9852	0.985769	x	x
I712	F	M. m. musculus	Choosy	Laasby	2	Laasby_Choosy2	27	LA15	56.1705	9.87543	1	0.942	1	0.995941	0.994333
I781	F	M. m. musculus	Choosy	Laasby	2	Laasby_Choosy2	27	LA15	56.1705	9.87543	NA	NA	NA	0.995941	0.994333	x
I782	F	M. m. musculus	Choosy	Laasby	2	Laasby_Choosy2	27	LA15	56.1705	9.87543	1	0.945	1	0.995941	0.994333	x	x
I792	M	M. m. musculus	Choosy	Laasby	2	Laasby_Choosy2	27	LA15	56.1705	9.87543	1	0.945	1	0.995941	0.994333	x	x
I727	M	M. m. musculus	Choosy	Laasby	2	Laasby_Choosy2	27	LA16	56.2109	9.85198	1	0.927	1	0.995941	0.994333
I778	M	M. m. musculus	Choosy	Laasby	2	Laasby_Choosy2	27	LA16	56.2109	9.85198	NA	NA	NA	0.995941	0.994333	x
I790	M	M. m. musculus	Choosy	Laasby	2	Laasby_Choosy2	27	LA16	56.2109	9.85198	1	0.948	1	0.995941	0.994333	x	x
I791	M	M. m. musculus	Choosy	Laasby	2	Laasby_Choosy2	27	LA16	56.2109	9.85198	1	0.943	1	0.995941	0.994333	x	x
I794	F	M. m. musculus	Choosy	Laasby	2	Laasby_Choosy2	27	LA16	56.2109	9.85198	1	0.943	1	0.995941	0.994333	x	x
I699	F	M. m. musculus	Choosy	Laasby	2	Laasby_Choosy2	27	LA17	56.1509	9.84024	0.996	0.873	1	0.995941	0.994333
I700	M	M. m. musculus	Choosy	Laasby	2	Laasby_Choosy2	27	LA17	56.1509	9.84024	1	0.925	1	0.995941	0.994333
I722	M	M. m. musculus	Choosy	Laasby	2	Laasby_Choosy2	27	LA17	56.1509	9.84024	1	0.905	1	0.995941	0.994333
I787	M	M. m. musculus	Choosy	Laasby	2	Laasby_Choosy2	27	LA17	56.1509	9.84024	1	0.925	1	0.995941	0.994333	x	x
I793	F	M. m. musculus	Choosy	Laasby	2	Laasby_Choosy2	27	LA17	56.1509	9.84024	NA	NA	NA	0.995941	0.994333	x
I795	M	M. m. musculus	Choosy	Laasby	2	Laasby_Choosy2	27	LA17	56.1509	9.84024	NA	NA	NA	0.995941	0.994333
I796	M	M. m. musculus	Choosy	Laasby	2	Laasby_Choosy2	27	LA17	56.1509	9.84024	NA	NA	NA	0.995941	0.994333	x	x
I797	F	M. m. musculus	Choosy	Laasby	2	Laasby_Choosy2	27	LA17	56.1509	9.84024	1	0.93	1	0.995941	0.994333	x	x
I798	M	M. m. musculus	Choosy	Laasby	2	Laasby_Choosy2	27	LA17	56.1509	9.84024	NA	NA	NA	0.995941	0.994333	x	x
I786	F	M. m. musculus	Choosy	Laasby	2	Laasby_Choosy2	27	LA19	56.1944	9.81938	0.935	0.808	1	0.995941	0.994333	x	x
I693	M	M. m. musculus	Choosy	Laasby	2	Laasby_Choosy2	27	LA3	56.1602	9.85292	1	0.938	1	0.991381	0.994333
I785	F	M. m. musculus	Choosy	Laasby	2	Laasby_Choosy2	27	LA3	56.1602	9.85292	1	0.942	1	0.995941	0.994333	x	x
I694	F	M. m. musculus	Choosy	Laasby	2	Laasby_Choosy2	27	LA4	56.1613	9.8186	1	0.951	1	0.995941	0.994333
I779	F	M. m. musculus	Choosy	Laasby	2	Laasby_Choosy2	27	LA4	56.1613	9.8186	NA	NA	NA	0.995941	0.994333	x	x
I783	F	M. m. musculus	Choosy	Laasby	2	Laasby_Choosy2	27	LA4	56.1613	9.8186	1	0.951	1	0.995941	0.994333	x	x
I784	F	M. m. musculus	Choosy	Laasby	2	Laasby_Choosy2	27	LA4	56.1613	9.8186	NA	NA	NA	0.995941	0.994333	x	x
I788	F	M. m. musculus	Choosy	Laasby	2	Laasby_Choosy2	27	LA6	56.2154	9.79577	NA	NA	NA	0.995941	0.994333
I789	M	M. m. musculus	Choosy	Laasby	2	Laasby_Choosy2	27	LA6	56.2154	9.79577	NA	NA	NA	0.995941	0.994333	x	x
I633	F	M. m. musculus	Non_Choosy	Hobro	3	Hobro_Non-Choosy1	29	H1	56.688	9.86054	1	0.951	1	0.986136	0.988	x
I713	F	M. m. musculus	Non_Choosy	Hobro	3	Hobro_Non-Choosy1	29	H1	56.688	9.86054	NA	NA	NA	0.986136	0.988
I720	F	M. m. musculus	Non_Choosy	Hobro	3	Hobro_Non-Choosy1	29	H1	56.688	9.86054	1	0.916	1	0.986136	0.988
I758	M	M. m. musculus	Non_Choosy	Hobro	3	Hobro_Non-Choosy1	29	H1	56.688	9.86054	1	0.942	1	0.986136	0.988	x	x
I759	F	M. m. musculus	Non_Choosy	Hobro	3	Hobro_Non-Choosy1	29	H1	56.688	9.86054	0.936	0.814	0.989	0.986136	0.988	x
I760	M	M. m. musculus	Non_Choosy	Hobro	3	Hobro_Non-Choosy1	29	H1	56.688	9.86054	1	0.948	1	0.986136	0.988	x
I761	M	M. m. musculus	Non_Choosy	Hobro	3	Hobro_Non-Choosy1	29	H1	56.688	9.86054	NA	NA	NA	0.986136	0.988	x	x
I632	M	M. m. musculus	Non_Choosy	Hobro	3	Hobro_Non-Choosy1	29	H10	56.6716	9.80729	1	0.949	1	0.985824	0.988
I703	M	M. m. musculus	Non_Choosy	Hobro	3	Hobro_Non-Choosy1	29	H10	56.6716	9.80729	NA	NA	NA	0.986136	0.988
I769	M	M. m. musculus	Non_Choosy	Hobro	3	Hobro_Non-Choosy1	29	H10	56.6716	9.80729	1	0.946	1	0.986136	0.988	x	x
I774	F	M. m. musculus	Non_Choosy	Hobro	3	Hobro_Non-Choosy1	29	H10	56.6716	9.80729	NA	NA	NA	0.986136	0.988	x
I775	M	M. m. musculus	Non_Choosy	Hobro	3	Hobro_Non-Choosy1	29	H10	56.6716	9.80729	1	0.945	1	0.986136	0.988
I776	F	M. m. musculus	Non_Choosy	Hobro	3	Hobro_Non-Choosy1	29	H10	56.6716	9.80729	1	0.951	1	0.986136	0.988	x	x
I704	F	M. m. musculus	Non_Choosy	Hobro	3	Hobro_Non-Choosy1	29	H12	56.6577	9.89987	0.959	0.858	0.997	0.986136	0.988
I705	M	M. m. musculus	Non_Choosy	Hobro	3	Hobro_Non-Choosy1	29	H12	56.6577	9.89987	0.956	0.851	0.996	0.986136	0.988
I706	F	M. m. musculus	Non_Choosy	Hobro	3	Hobro_Non-Choosy1	29	H12	56.6577	9.89987	0.949	0.849	0.991	0.986136	0.988
I707	F	M. m. musculus	Non_Choosy	Hobro	3	Hobro_Non-Choosy1	29	H12	56.6577	9.89987	1	0.916	1	0.986136	0.988
I777	F	M. m. musculus	Non_Choosy	Hobro	3	Hobro_Non-Choosy1	29	H12	56.6577	9.89987	0.975	0.891	0.998	0.986136	0.988	x
I686	F	M. m. musculus	Non_Choosy	Hobro	3	Hobro_Non-Choosy1	29	H2	56.6687	9.88903	1	0.951	1	0.986136	0.988
I764	F	M. m. musculus	Non_Choosy	Hobro	3	Hobro_Non-Choosy1	29	H2	56.6687	9.88903	1	0.951	1	0.986136	0.988	x
I684	F	M. m. musculus	Non_Choosy	Hobro	3	Hobro_Non-Choosy1	29	H3	56.6978	9.86205	1	0.951	1	0.986136	0.988
I685	F	M. m. musculus	Non_Choosy	Hobro	3	Hobro_Non-Choosy1	29	H3	56.6978	9.86205	1	0.948	1	0.986136	0.988
I762	F	M. m. musculus	Non_Choosy	Hobro	3	Hobro_Non-Choosy1	29	H3	56.6978	9.86205	0.974	0.89	0.998	0.986136	0.988	x
I765	M	M. m. musculus	Non_Choosy	Hobro	3	Hobro_Non-Choosy1	29	H3	56.6978	9.86205	0.973	0.865	1	0.986136	0.988
I766	M	M. m. musculus	Non_Choosy	Hobro	3	Hobro_Non-Choosy1	29	H3	56.6978	9.86205	1	0.945	1	0.986136	0.988	x	x
I767	M	M. m. musculus	Non_Choosy	Hobro	3	Hobro_Non-Choosy1	29	H3	56.6978	9.86205	NA	NA	NA	0.986136	0.988	x	x
I771	M	M. m. musculus	Non_Choosy	Hobro	3	Hobro_Non-Choosy1	29	H3	56.6978	9.86205	0.973	0.885	0.998	0.986136	0.988	x	x
I772	M	M. m. musculus	Non_Choosy	Hobro	3	Hobro_Non-Choosy1	29	H8	56.7106	9.90392	NA	NA	NA	0.986136	0.988	x	x
I768	F	M. m. musculus	Non_Choosy	Hobro	3	Hobro_Non-Choosy1	29	H9	56.6995	9.76056	NA	NA	NA	0.986136	0.988	x
I677	F	M. m. musculus	Non_Choosy	Randers	4	Randers_Non-Choosy2	29	R1	56.5357	10.0984	1	0.924	1	0.997409	0.997522
I690	F	M. m. musculus	Non_Choosy	Randers	4	Randers_Non-Choosy2	29	R12	56.5047	10.1299	1	0.91	1	0.997409	0.997522
I857	F	M. m. musculus	Non_Choosy	Randers	4	Randers_Non-Choosy2	29	R12	56.5047	10.1299	1	0.916	1	0.997409	0.997522	x	x
I862	M	M. m. musculus	Non_Choosy	Randers	4	Randers_Non-Choosy2	29	R12	56.5047	10.1299	1	0.918	1	0.997409	0.997522	x
I863	F	M. m. musculus	Non_Choosy	Randers	4	Randers_Non-Choosy2	29	R12	56.5047	10.1299	0.984	0.87	1	0.997409	0.997522	x	x
I864	F	M. m. musculus	Non_Choosy	Randers	4	Randers_Non-Choosy2	29	R12	56.5047	10.1299	0.984	0.87	1	0.997409	0.997522	x	x
I638	M	M. m. musculus	Non_Choosy	Randers	4	Randers_Non-Choosy2	29	R14	56.5058	10.1714	1	0.949	1	0.997409	0.997522
I683	M	M. m. musculus	Non_Choosy	Randers	4	Randers_Non-Choosy2	29	R14	56.5058	10.1714	1	0.947	1	0.997409	0.997522
I859	M	M. m. musculus	Non_Choosy	Randers	4	Randers_Non-Choosy2	29	R14	56.5058	10.1714	1	0.948	1	0.997409	0.997522	x	x
I860	F	M. m. musculus	Non_Choosy	Randers	4	Randers_Non-Choosy2	29	R14	56.5058	10.1714	1	0.946	1	0.997409	0.997522
I861	F	M. m. musculus	Non_Choosy	Randers	4	Randers_Non-Choosy2	29	R14	56.5058	10.1714	NA	NA	NA	0.997409	0.997522	x	x
I865	M	M. m. musculus	Non_Choosy	Randers	4	Randers_Non-Choosy2	29	R14	56.5058	10.1714	1	0.948	1	0.997409	0.997522	x	x
I866	F	M. m. musculus	Non_Choosy	Randers	4	Randers_Non-Choosy2	29	R14	56.5058	10.1714	NA	NA	NA	0.997409	0.997522	x	x
I636	M	M. m. musculus	Non_Choosy	Randers	4	Randers_Non-Choosy2	29	R16	56.4807	10.1446	1	0.949	1	0.997727	0.997522
I639	M	M. m. musculus	Non_Choosy	Randers	4	Randers_Non-Choosy2	29	R16	56.4807	10.1446	0.975	0.869	1	0.997409	0.997522
I870	F	M. m. musculus	Non_Choosy	Randers	4	Randers_Non-Choosy2	29	R16	56.4807	10.1446	1	0.948	1	0.997409	0.997522	x	x
I637	F	M. m. musculus	Non_Choosy	Randers	4	Randers_Non-Choosy2	29	R17	56.5041	10.1679	1	0.948	1	0.997409	0.997522
I871	F	M. m. musculus	Non_Choosy	Randers	4	Randers_Non-Choosy2	29	R17	56.5041	10.1679	NA	NA	NA	0.997409	0.997522	x	x
I696	F	M. m. musculus	Non_Choosy	Randers	4	Randers_Non-Choosy2	29	R6	56.5276	10.1384	1	0.951	1	0.997409	0.997522
I697	F	M. m. musculus	Non_Choosy	Randers	4	Randers_Non-Choosy2	29	R6	56.5276	10.1384	1	0.951	1	0.997409	0.997522
I709	M	M. m. musculus	Non_Choosy	Randers	4	Randers_Non-Choosy2	29	R6	56.5276	10.1384	1	0.932	1	0.997409	0.997522
I853	M	M. m. musculus	Non_Choosy	Randers	4	Randers_Non-Choosy2	29	R6	56.5276	10.1384	NA	NA	NA	0.997409	0.997522	x
I854	M	M. m. musculus	Non_Choosy	Randers	4	Randers_Non-Choosy2	29	R6	56.5276	10.1384	1	0.949	1	0.997409	0.997522	x	x
I858	M	M. m. musculus	Non_Choosy	Randers	4	Randers_Non-Choosy2	29	R6	56.5276	10.1384	1	0.913	1	0.997409	0.997522	x	x
I867	M	M. m. musculus	Non_Choosy	Randers	4	Randers_Non-Choosy2	29	R6	56.5276	10.1384	1	0.918	1	0.997409	0.997522	x	x
I868	M	M. m. musculus	Non_Choosy	Randers	4	Randers_Non-Choosy2	29	R6	56.5276	10.1384	1	0.948	1	0.997409	0.997522	x	x
I855	M	M. m. musculus	Non_Choosy	Randers	4	Randers_Non-Choosy2	29	R7	56.5218	10.1498	NA	NA	NA	0.997409	0.997522	x	x
I856	F	M. m. musculus	Non_Choosy	Randers	4	Randers_Non-Choosy2	29	R7	56.5218	10.1498	NA	NA	NA	0.997409	0.997522	x	x
I869	M	M. m. musculus	Non_Choosy	Randers	4	Randers_Non-Choosy2	29	R8	56.503	10.0949	NA	NA	NA	0.997409	0.997522	x	x
* we estimated a multilocus hybrid index by maximum likelihood on the basis of 17 to 21 insertion/deletion polymorphisms of transposable elements, determined to have contrasted allele frequencies between the two subspecies in allopatry (see Latour et al 2014 and Smadja et al 2015 for more details).
