## Supplementary material for "Divergence of olfactory receptors associated with the evolution of assortative mating and reproductive isolation in mice": Table S2

### Sheet: Table_S2
Supplementary Table_S2: sequencing and mapping statistics
PoolSeq_sample_ID	PoolSeq_sample_name									Access to BAM files (NCBI SRA)
		Raw total number of reads	Total number of mapped reads	Total number of mapped and paired reads	Average read quality	Total number of mapped bases	Insert size average (+/- SD)	Mean read depth of coverage	Breadth of coverage (%)	Library Name	Run	BioSample
1	Borum_Choosy1	1402857202	1353519777	1340269108	32.9	131771708709	311 (+/- 85.4)	46.05	99.99	Pool2	SRR10968894	SAMN13926557
2	Laasby_Choosy2	1365835860	1314124936	1299283296	32.5	126768592618	286.5 (+/- 100.4)	37.24	84.91	Pool4	SRR10968893	SAMN13926558
3	Hobro_Non-Choosy1	1300738596	1258087167	1245366266	33.8	120515911393	302.8 (+/- 96.7)	41.1178	99.97	Pool3	SRR10968892	SAMN13926559
4	Randers_Non-Choosy2	1045938496	1012129541	1004974406	34	99059734818	293.7 (+/-63.1)	29.92	85.1	Pool7	SRR10968891	SAMN13926560
