## Supplementary material for "Divergence of olfactory receptors associated with the evolution of assortative mating and reproductive isolation in mice": Table S7

### Sheet: outlierSNP_annotation_terms
Supplementary Table S7a : significant (EASE score < 0.01 after Benjamini correction) functional annotation terms – based on final outlier SNP list
Category	Term	Count	%	P-Value	Benjamini
GOTERM_MF_DIRECT	GO:0005549~odorant binding	37	5.64024	3.02926e-10	2.13563e-07
UP_KEYWORDS	Alternative splicing	190	28.9634	2.22363e-09	3.39104e-07
UP_KEYWORDS	Cell membrane	159	24.2378	1.27392e-09	3.88546e-07
UP_KEYWORDS	Membrane	300	45.7317	1.33915e-08	1.36147e-06
GOTERM_CC_DIRECT	GO:0005886~plasma membrane	194	29.5732	4.64133e-07	0.000188884
UP_SEQ_FEATURE	splice variant	171	26.0671	3.1948e-07	0.000447491
UP_KEYWORDS	Golgi apparatus	41	6.25	3.2937e-05	0.00250834
UP_KEYWORDS	Olfaction	55	8.38415	5.34854e-05	0.00325738
UP_KEYWORDS	Receptor	101	15.3963	0.000132703	0.00576574
UP_KEYWORDS	SH3 domain	17	2.59146	0.000158269	0.00601631
UP_KEYWORDS	Cell adhesion	28	4.26829	0.000124024	0.00628513
UP_KEYWORDS	Sensory transduction	58	8.84146	0.000250671	0.00761727
UP_KEYWORDS	Transmembrane helix	226	34.4512	0.000288919	0.00798008
UP_KEYWORDS	Transmembrane	227	34.6037	0.000244239	0.00824384

### Sheet: outlierSNP_func_annot_clusters
Supplementary Table S7b : significant (enrichment score >1.3) functional annotation clusters – based on final outlier SNP list
Annotation Cluster 1		Enrichment Score: 7.70
	Databases/resources	Enriched annotation terms	Count	P_Value	Benjamini
	UP_KEYWORDS	Cell membrane	159	1.27392e-09	3.88546e-07
	UP_KEYWORDS	Membrane	300	1.33915e-08	1.36147e-06
	GOTERM_CC_DIRECT	plasma membrane	194	4.64133e-07	0.000188884
Annotation Cluster 2		Enrichment Score: 3.89
	Databases/resources	Enriched annotation terms	Count	P_Value	Benjamini
	UP_KEYWORDS	Membrane	300	1.33915e-08	1.36147e-06
	UP_KEYWORDS	Transmembrane	227	0.000244239	0.00824384
	UP_KEYWORDS	Transmembrane helix	226	0.000288919	0.00798008
	UP_SEQ_FEATURE	transmembrane region	137	0.00486534	0.38619
	GOTERM_CC_DIRECT	integral component of membrane	228	0.00754034	0.244254
Annotation Cluster 3		Enrichment Score: 3.76
	Databases/resources	Enriched annotation terms	Count	P_Value	Benjamini
	GOTERM_MF_DIRECT	odorant binding	37	3.02926e-10	2.13563e-07
	UP_KEYWORDS	Cell membrane	159	1.27392e-09	3.88546e-07
	UP_KEYWORDS	Olfaction	55	5.34854e-05	0.00325738
	UP_KEYWORDS	Receptor	101	0.000132703	0.00576574
	UP_KEYWORDS	Sensory transduction	58	0.000250671	0.00761727
	GOTERM_BP_DIRECT	sensory perception of smell	54	0.000311262	0.285753
	UP_KEYWORDS	G-protein coupled receptor	71	0.000396569	0.0100308
	UP_KEYWORDS	Transducer	53	0.000567678	0.239223
	INTERPRO	Olfactory receptor	72	0.000612612	0.0132616
	KEGG_PATHWAY	Olfactory transduction	52	0.00116847	0.237569
	GOTERM_MF_DIRECT	olfactory receptor activity	53	0.00119893	0.245664
	GOTERM_MF_DIRECT	G-protein coupled receptor activity	71	0.00397214	0.330248
	INTERPRO	G protein-coupled receptor, rhodopsin-like	58	0.00830301	0.518055
	GOTERM_BP_DIRECT	G-protein coupled receptor signaling pathway	63	0.0268058	0.886476
	INTERPRO	GPCR, rhodopsin-like, 7TM	58	0.109064	0.891845
Annotation Cluster 4		Enrichment Score: 3.16
	Databases/resources	Enriched annotation terms	Count	P_Value	Benjamini
	UP_KEYWORDS	Golgi apparatus	41	3.2937e-05	0.00250834
	GOTERM_CC_DIRECT	GO:0005794~Golgi apparatus	55	0.000705422	0.0692849
	GOTERM_CC_DIRECT	GO:0000139~Golgi membrane	21	0.0140376	0.337003
Annotation Cluster 5		Enrichment Score: 3.05
	Databases/resources	Enriched annotation terms	Count	P_Value	Benjamini
	UP_KEYWORDS	SH3 domain	17	0.000158269	0.00601631
	INTERPRO	IPR001452:Src homology-3 domain	17	0.000374235	0.302642
	UP_SEQ_FEATURE	domain:SH3	13	0.00130714	0.204721
	SMART	SM00326:SH3	16	0.00135134	0.281041
	INTERPRO	IPR011511:Variant SH3	7	0.00535621	0.476117
Annotation Cluster 6		Enrichment Score: 2.74
	Databases/resources	Enriched annotation terms	Count	P_Value	Benjamini
	UP_SEQ_FEATURE	glycosylation site:N-linked (GlcNAc...)	123	0.000406676	0.173005
	UP_KEYWORDS	Glycoprotein	132	0.00111338	0.0197881
	UP_SEQ_FEATURE	topological domain:Extracellular	81	0.00197978	0.265445
	UP_SEQ_FEATURE	topological domain:Cytoplasmic	97	0.00448804	0.384156
	UP_SEQ_FEATURE	transmembrane region	137	0.00486534	0.38619
Annotation Cluster 7		Enrichment Score: 2.34
	Databases/resources	Enriched annotation terms	Count	P_Value	Benjamini
	GOTERM_BP_DIRECT	GO:0055114~oxidation-reduction process	34	0.00196173	0.454738
	UP_KEYWORDS	NADP	13	0.00269357	0.0423732
	GOTERM_MF_DIRECT	GO:0016491~oxidoreductase activity	30	0.00620465	0.385868
	UP_KEYWORDS	Oxidoreductase	28	0.0133627	0.163389
Annotation Cluster 8		Enrichment Score: 2.21
	Databases/resources	Enriched annotation terms	Count	P_Value	Benjamini
	INTERPRO	IPR001828:Extracellular ligand-binding receptor	13	0.0029164	0.504976
	INTERPRO	IPR017978:GPCR, family 3, C-terminal	12	0.00314659	0.45501
	INTERPRO	IPR011500:GPCR, family 3, nine cysteines domain	11	0.00595807	0.472402
	INTERPRO	IPR000337:GPCR, family 3	11	0.00724821	0.503685
	INTERPRO	IPR004073:GPCR, family 3, vomeronasal receptor, type 2	9	0.0218058	0.780526
Annotation Cluster 9		Enrichment Score: 1.97
	Databases/resources	Enriched annotation terms	Count	P_Value	Benjamini
	GOTERM_CC_DIRECT	GO:0045202~synapse	28	0.00174468	0.0965455
	GOTERM_CC_DIRECT	GO:0030054~cell junction	33	0.0107001	0.305711
	GOTERM_CC_DIRECT	GO:0045211~postsynaptic membrane	14	0.0128939	0.333893
	UP_KEYWORDS	Synapse	18	0.0159938	0.18527
	UP_KEYWORDS	Cell junction	28	0.0197641	0.208773
	UP_KEYWORDS	Postsynaptic cell membrane	11	0.0202233	0.206094
Annotation Cluster 10		Enrichment Score: 1.82
	Databases/resources	Enriched annotation terms	Count	P_Value	Benjamini
	UP_SEQ_FEATURE	glycosylation site:N-linked (GlcNAc...)	123	0.000406676	0.173005
	UP_KEYWORDS	Glycoprotein	132	0.00111338	0.0197881
	UP_SEQ_FEATURE	signal peptide	98	0.0285416	0.802643
	UP_SEQ_FEATURE	disulfide bond	80	0.0357192	0.817061
	UP_KEYWORDS	Disulfide bond	98	0.0615774	0.416349
	UP_KEYWORDS	Signal	125	0.423927	0.839331
Annotation Cluster 11		Enrichment Score: 1.63
	Databases/resources	Enriched annotation terms	Count	P_Value	Benjamini
	UP_KEYWORDS	Transferase	68	0.000436247	0.010185
	UP_KEYWORDS	Kinase	34	0.00148474	0.0248625
	GOTERM_MF_DIRECT	GO:0016301~kinase activity	34	0.00268938	0.271252
	INTERPRO	IPR017441:Protein kinase, ATP binding site	22	0.00442235	0.456507
	GOTERM_BP_DIRECT	GO:0016310~phosphorylation	29	0.00967439	0.801459
	GOTERM_MF_DIRECT	GO:0016740~transferase activity	59	0.0114705	0.49226
	GOTERM_BP_DIRECT	GO:0006468~protein phosphorylation	26	0.0250832	0.898571
	UP_KEYWORDS	Serine/threonine-protein kinase	19	0.0257615	0.233056
	UP_SEQ_FEATURE	nucleotide phosphate-binding region:ATP	36	0.0264367	0.790704
	INTERPRO	IPR008271:Serine/threonine-protein kinase, active site	17	0.0284817	0.786878
	UP_SEQ_FEATURE	binding site:ATP	24	0.0301394	0.795656
	INTERPRO	IPR000719:Protein kinase, catalytic domain	23	0.0369251	0.807356
	GOTERM_BP_DIRECT	GO:0046777~protein autophosphorylation	11	0.0370805	0.928298
	UP_SEQ_FEATURE	domain:Protein kinase	21	0.0383197	0.819256
	GOTERM_MF_DIRECT	GO:0004672~protein kinase activity	24	0.0396887	0.813526
	UP_KEYWORDS	ATP-binding	48	0.0436371	0.329846
	UP_SEQ_FEATURE	active site:Proton acceptor	27	0.049031	0.858646
	UP_KEYWORDS	Nucleotide-binding	59	0.0539434	0.383213
	INTERPRO	IPR011009:Protein kinase-like domain	23	0.0698518	0.840395
	GOTERM_MF_DIRECT	GO:0004674~protein serine/threonine kinase activity	19	0.0778269	0.879437
	SMART	SM00220:S_TKc	18	0.0908314	0.832587
	GOTERM_MF_DIRECT	GO:0005524~ATP binding	53	0.115138	0.926707
	GOTERM_MF_DIRECT	GO:0000166~nucleotide binding	65	0.157356	0.943521
Annotation Cluster 12		Enrichment Score: 1.61
	Databases/resources	Enriched annotation terms	Count	P_Value	Benjamini
	UP_SEQ_FEATURE	domain:EGF-like 3	9	0.000291367	0.184646
	UP_KEYWORDS	EGF-like domain	16	0.00106895	0.0201814
	UP_SEQ_FEATURE	domain:EGF-like 1	10	0.00236437	0.282255
	UP_SEQ_FEATURE	domain:EGF-like 4	7	0.00288079	0.307493
	INTERPRO	IPR000742:Epidermal growth factor-like domain	16	0.0032129	0.403395
	SMART	SM00181:EGF	14	0.00457961	0.311563
	UP_SEQ_FEATURE	domain:EGF-like 2	8	0.00606061	0.43322
	UP_SEQ_FEATURE	domain:EGF-like 5	5	0.0246527	0.795993
	INTERPRO	IPR013032:EGF-like, conserved site	12	0.024996	0.782067
	UP_SEQ_FEATURE	domain:EGF-like 7	4	0.0259429	0.79833
	UP_SEQ_FEATURE	domain:EGF-like 8	4	0.0287778	0.792667
	INTERPRO	IPR013320:Concanavalin A-like lectin/glucanase, subgroup	12	0.0383898	0.792108
	SMART	SM00282:LamG	5	0.0387167	0.910064
	INTERPRO	IPR024731:EGF domain, merozoite surface protein 1-like	3	0.0437623	0.797302
	UP_SEQ_FEATURE	domain:EGF-like 6	4	0.0745917	0.933805
	INTERPRO	IPR001791:Laminin G domain	5	0.0816171	0.851439
	INTERPRO	IPR009030:Insulin-like growth factor binding protein, N-terminal	7	0.16377	0.926437
	INTERPRO	IPR001881:EGF-like calcium-binding	6	0.285774	0.979856
	INTERPRO	IPR000152:EGF-type aspartate/asparagine hydroxylation site	5	0.301473	0.982833
	SMART	SM00179:EGF_CA	6	0.361567	0.943942
	INTERPRO	IPR018097:EGF-like calcium-binding, conserved site	3	0.764689	0.999972
Annotation Cluster 13		Enrichment Score: 1.47
	Databases/resources	Enriched annotation terms	Count	P_Value	Benjamini
	UP_KEYWORDS	Guanine-nucleotide releasing factor	9	0.0265947	0.232947
	UP_SEQ_FEATURE	domain:DHR-2	3	0.0314757	0.798149
	UP_SEQ_FEATURE	domain:DHR-1	3	0.0314757	0.798149
	INTERPRO	IPR010703:Dedicator of cytokinesis C-terminal	3	0.0371523	0.79509
	INTERPRO	IPR027007:DHR-1 domain	3	0.0371523	0.79509
	INTERPRO	IPR027357:DHR-2 domain	3	0.0371523	0.79509
	INTERPRO	IPR026791:Dedicator of cytokinesis	3	0.0371523	0.79509
Annotation Cluster 14		Enrichment Score: 1.31
	Databases/resources	Enriched annotation terms	Count	P_Value	Benjamini
	INTERPRO	Variant SH3	6	2.2E-2	7.8E-1
	UP_SEQ_FEATURE	domain:SH3 1	4	6.0E-2	9.1E-1
	UP_SEQ_FEATURE	domain:SH3 2	4	6.4E-2	9.2E-1
	UP_SEQ_FEATURE	domain:SH3 3	3	6.9E-2	9.3E-1
Annotation Cluster 14		Enrichment Score: 1.45
	Databases/resources	Enriched annotation terms	Count	P_Value	Benjamini
	INTERPRO	IPR011511:Variant SH3	7	0.00535621	0.476117
	UP_SEQ_FEATURE	domain:SH3 1	4	0.06119	0.90845
	UP_SEQ_FEATURE	domain:SH3 2	4	0.0655216	0.917788
	UP_SEQ_FEATURE	domain:SH3 3	3	0.0703317	0.927181
Annotation Cluster 15		Enrichment Score: 1.44
	Databases/resources	Enriched annotation terms	Count	P_Value	Benjamini
	UP_KEYWORDS	SH3-binding	6	0.0219096	0.207839
	UP_SEQ_FEATURE	short sequence motif:SH3-binding	5	0.0375514	0.822674
	GOTERM_MF_DIRECT	GO:0017124~SH3 domain binding	8	0.057536	0.863217
Annotation Cluster 16		Enrichment Score: 1.40
	Databases/resources	Enriched annotation terms	Count	P_Value	Benjamini
	UP_SEQ_FEATURE	domain:Ig-like C2-type 3	10	0.00044986	0.145808
	UP_SEQ_FEATURE	domain:Ig-like C2-type 1	12	0.000643386	0.165009
	UP_SEQ_FEATURE	domain:Ig-like C2-type 2	12	0.000685448	0.147947
	UP_SEQ_FEATURE	domain:Ig-like C2-type 6	6	0.00110552	0.198592
	UP_SEQ_FEATURE	domain:Fibronectin type-III 3	8	0.00348662	0.334871
	UP_SEQ_FEATURE	domain:Ig-like C2-type 5	6	0.00778277	0.47476
	UP_SEQ_FEATURE	domain:Ig-like C2-type 4	6	0.0146872	0.683879
	UP_SEQ_FEATURE	domain:Fibronectin type-III 4	6	0.0168992	0.696965
	UP_SEQ_FEATURE	domain:Fibronectin type-III 2	8	0.042306	0.840416
	UP_SEQ_FEATURE	domain:Fibronectin type-III 1	8	0.0438646	0.833958
	INTERPRO	IPR003598:Immunoglobulin subtype 2	12	0.0839967	0.847033
	INTERPRO	IPR013098:Immunoglobulin I-set	8	0.12443	0.894071
	SMART	SM00408:IGc2	12	0.138944	0.868382
	INTERPRO	IPR003961:Fibronectin, type III	10	0.145948	0.917138
	UP_KEYWORDS	Immunoglobulin domain	18	0.152183	0.649717
	SMART	SM00060:FN3	8	0.20508	0.883969
	INTERPRO	IPR003599:Immunoglobulin subtype	16	0.493059	0.997913
	GOTERM_BP_DIRECT	GO:0007411~axon guidance	5	0.616863	0.999969
	SMART	SM00409:IG	16	0.663593	0.993976
	INTERPRO	IPR007110:Immunoglobulin-like domain	18	0.979357	1
	INTERPRO	IPR013783:Immunoglobulin-like fold	21	0.989006	1
Annotation Cluster 17		Enrichment Score: 1.31
	Databases/resources	Enriched annotation terms	Count	P_Value	Benjamini
	GOTERM_BP_DIRECT	GO:0030534~adult behavior	6	0.00424629	0.566718
	GOTERM_BP_DIRECT	GO:0007612~learning	6	0.039731	0.924073
	GOTERM_BP_DIRECT	GO:0071625~vocalization behavior	3	0.0587684	0.949003
	GOTERM_BP_DIRECT	GO:0007416~synapse assembly	4	0.136069	0.982649
	GOTERM_BP_DIRECT	GO:0035176~social behavior	4	0.19883	0.993559

### Sheet: outlierGENES0.05_annot_terms
Supplementary table S7c : significant (EASE score < 0.01 after Benjamini correction) functional annotation terms – based on complete list of outlier genes (p<0.05)
Category	Term	Count	%	P-Value	Benjamini
INTERPRO	Olfactory receptor	109	9.2	1.2e-11	1.8e-08
UP_KEYWORDS	Olfaction	109	9.2	1.3e-11	4.8e-09
GOTERM_BP_DIRECT	sensory perception of smell	108	9.1	5e-11	1.4e-07
INTERPRO	G protein-coupled receptor, rhodopsin-like	126	10.7	1.1e-10	8.4e-08
GOTERM_MF_DIRECT	olfactory receptor activity	109	9.2	1.2e-10	1.1e-07
UP_KEYWORDS	G-protein coupled receptor	143	12.1	1.2e-10	2.2e-08
KEGG_PATHWAY	Olfactory transduction	105	8.9	1.8e-10	4.8e-08
UP_KEYWORDS	Transducer	143	12.1	1.2e-09	1.4e-07
UP_KEYWORDS	Sensory transduction	113	9.6	1.6e-09	1.4e-07
GOTERM_MF_DIRECT	G-protein coupled receptor activity	143	12.1	2.5e-09	1.1e-06
UP_KEYWORDS	Receptor	188	15.9	5.2e-09	3.7e-07
GOTERM_BP_DIRECT	G-protein coupled receptor signaling pathway	135	11.4	1.9e-08	2.8e-05
INTERPRO	GPCR, rhodopsin-like, 7TM	132	11.2	4.4e-08	2.1e-05
GOTERM_MF_DIRECT	odorant binding	42	3.6	1.7e-06	0.00053
UP_KEYWORDS	Cell membrane	234	19.8	6.8e-06	0.0004

### Sheet: outlierGENES0.05_func_clusters
Supplementary table S7d : significant (enrichment score >1.3) functional annotation clusters – based on complete list of outlier genes (p<0.05)
Annotation Cluster 1		Enrichment Score: 10.57
	Databases/resources	Enriched annotation terms	Count	P_Value	Benjamini
	INTERPRO	Olfactory receptor	109	1.2E-11	1.8E-8
	UP_KEYWORDS	Olfaction	109	1.3E-11	4.8E-9
	GOTERM_MF_DIRECT	olfactory receptor activity	109	1.2E-10	1.1E-7
Annotation Cluster 2		Enrichment Score: 9.15
	Databases/resources	Enriched annotation terms	Count	P_Value	Benjamini
	UP_KEYWORDS	G-protein coupled receptor	143	1.2E-10	2.2E-8
	UP_KEYWORDS	Transducer	143	1.2E-9	1.4E-7
	GOTERM_MF_DIRECT	G-protein coupled receptor activity	143	2.5E-9	1.1E-6
Annotation Cluster 3		Enrichment Score: 1.59
	Databases/resources	Enriched annotation terms	Count	P_Value	Benjamini
	UP_SEQ_FEATURE	zinc finger region:C3H1-type 3	5	6.5E-3	1.0E0
	UP_SEQ_FEATURE	zinc finger region:C3H1-type 1	5	5.2E-2	1.0E0
	UP_SEQ_FEATURE	zinc finger region:C3H1-type 2	5	5.2E-2	1.0E0
Annotation Cluster 4		Enrichment Score: 1.34
	Databases/resources	Enriched annotation terms	Count	P_Value	Benjamini
	GOTERM_CC_DIRECT	activin receptor complex	3	7.4E-3	8.7E-1
	GOTERM_MF_DIRECT	activin receptor activity, type I	3	1.4E-2	8.8E-1
	UP_SEQ_FEATURE	domain:GS	3	3.8E-2	1.0E0
	SMART	GS	3	3.8E-2	9.6E-1
	INTERPRO	TGF beta receptor, GS motif	3	4.1E-2	1.0E0
	INTERPRO	TGF-beta receptor/activin receptor, type I/II	3	9.5E-2	1.0E0
	GOTERM_MF_DIRECT	activin binding	3	1.0E-1	9.7E-1
	INTERPRO	Activin type II/Transforming growth factor-beta II receptor	3	1.1E-1	1.0E0
	GOTERM_MF_DIRECT	transmembrane receptor protein serine/threonine kinase activity	3	1.4E-1	9.8E-1

### Sheet: outlierGENES0.01_annot_terms
Supplementary table S7e : significant (EASE score < 0.01 after Benjamini correction) functional annotation terms – based on final list of highly significant (p<0.01) outlier list
Category	Term	Count	%	P-Value	Benjamini
GOTERM_MF_DIRECT	odorant binding	34	11.7	5e-19	1.7e-16
UP_KEYWORDS	Olfaction	50	17.2	2.5e-15	5.6e-13
UP_KEYWORDS	G-protein coupled receptor	62	21.3	3.4e-15	3.6e-13
INTERPRO	Olfactory receptor	50	17.2	5.6e-15	2.8e-12
GOTERM_BP_DIRECT	sensory perception of smell	49	16.8	6.3e-15	5.6e-12
UP_KEYWORDS	Transducer	62	21.3	1.6e-14	1.1e-12
GOTERM_MF_DIRECT	olfactory receptor activity	50	17.2	1.7e-14	2.9e-12
GOTERM_MF_DIRECT	G-protein coupled receptor activity	62	21.3	3.9e-14	4.5e-12
UP_KEYWORDS	Sensory transduction	51	17.5	9.3e-14	5.1e-12
INTERPRO	G protein-coupled receptor, rhodopsin-like	54	18.6	2.3e-13	5.9e-11
KEGG_PATHWAY	Olfactory transduction	48	16.5	2.2e-12	3.5e-10
UP_KEYWORDS	Receptor	71	24.4	1e-11	4.5e-10
GOTERM_BP_DIRECT	G-protein coupled receptor signaling pathway	54	18.6	3e-11	1.3e-08
INTERPRO	GPCR, rhodopsin-like, 7TM	55	18.9	3.1e-11	5.2e-09
UP_KEYWORDS	Cell membrane	79	27.1	8.1e-08	3e-06
GOTERM_CC_DIRECT	plasma membrane	95	32.6	1.6e-06	0.00033
UP_KEYWORDS	Transmembrane helix	109	37.5	0.00019	0.0059
UP_KEYWORDS	Transmembrane	109	37.5	0.00021	0.0057
UP_KEYWORDS	Membrane	129	44.3	0.00036	0.0087

### Sheet: outlierGENES0.01_funct_clusters
Supplementary table S7f : significant (enrichment score >1.3) functional annotation clusters – based on final list of highly significant (p<0.01) outlier list
Annotation Cluster 1		Enrichment Score: 14.2
	Databases/resources	Enriched annotation terms	Count	P_Value	Benjamini
	UP_KEYWORDS	Olfaction	50	2.5E-15	5.6E-13
	INTERPRO	Olfactory receptor	50	5.6E-15	2.8E-12
	GOTERM_MF_DIRECT	olfactory receptor activity	50	1.7E-14	2.9E-12
Annotation Cluster 2		Enrichment Score: 13.9
	Databases/resources	Enriched annotation terms	Count	P_Value	Benjamini
	UP_KEYWORDS	G-protein coupled receptor	62	3.4E-15	3.6E-13
	UP_KEYWORDS	Transducer	62	1.6E-14	1.1E-12
	GOTERM_MF_DIRECT	G-protein coupled receptor activity	62	3.9E-14	4.5E-12
Annotation Cluster 3		Enrichment Score: 2.13
	Databases/resources	Enriched annotation terms	Count	P_Value	Benjamini
	INTERPRO	GPCR, family 3, vomeronasal receptor, type 2	7	3.4E-3	3.5E-1
	INTERPRO	GPCR, family 3, nine cysteines domain	7	6.5E-3	4.8E-1
	INTERPRO	GPCR, family 3	7	7.4E-3	4.7E-1
	INTERPRO	GPCR, family 3, C-terminal	7	8.7E-3	4.7E-1
	INTERPRO	Extracellular ligand-binding receptor	7	1.6E-2	6.3E-1

### Sheet: TOPoutliergenes_annot_terms
Supplementary table S7g : significant (EASE score < 0.01 after Benjamini correction) functional annotation terms – based on the list of top outlier list (see main text)
Category	Term	Count	%	P-Value	Benjamini
UP_KEYWORDS	G-protein coupled receptor	26	40.6	1.7e-13	1.5e-11
UP_KEYWORDS	Transducer	26	40.6	3.5e-13	1.6e-11
GOTERM_MF_DIRECT	G-protein coupled receptor activity	26	40.6	1.7e-12	1.5e-10
UP_KEYWORDS	Receptor	29	45.3	4.1e-12	1.2e-10
UP_KEYWORDS	Olfaction	20	31.2	3.5e-11	7.7e-10
GOTERM_MF_DIRECT	odorant binding	14	21.9	3.5e-11	1.6e-09
INTERPRO	Olfactory receptor	20	31.2	1.1e-10	1.4e-08
GOTERM_BP_DIRECT	sensory perception of smell	19	29.7	1.8e-10	4.7e-08
GOTERM_MF_DIRECT	olfactory receptor activity	20	31.2	2.1e-10	6.5e-09
UP_KEYWORDS	Sensory transduction	20	31.2	3.2e-10	5.7e-09
INTERPRO	G protein-coupled receptor, rhodopsin-like	21	32.8	8.4e-10	5.5e-08
GOTERM_BP_DIRECT	G-protein coupled receptor signaling pathway	21	32.8	2.2e-09	3e-07
INTERPRO	GPCR, rhodopsin-like, 7TM	21	32.8	1.3e-08	5.6e-07
KEGG_PATHWAY	Olfactory transduction	18	28.1	1.3e-08	5e-07
UP_KEYWORDS	Cell membrane	27	42.2	4.2e-07	6.2e-06
UP_KEYWORDS	Transmembrane helix	34	53.1	2.9e-05	0.00036
UP_KEYWORDS	Transmembrane	34	53.1	3e-05	0.00033
GOTERM_CC_DIRECT	plasma membrane	28	43.8	5.5e-05	0.0031
GOTERM_CC_DIRECT	integral component of membrane	34	53.1	7.9e-05	0.0022

### Sheet: TOPoutliergenes_func_clusters
Supplementary table S7h : significant (enrichment score >1.3) functional annotation clusters – based on the list of top outlier list (see main text)
Annotation Cluster 1		Enrichment Score: 8.42
	Databases/resources	Enriched annotation terms	Count	P_Value	Benjamini
	UP_KEYWORDS	G-protein coupled receptor	26	1.7e-13	1.5e-11
	UP_KEYWORDS	Transducer	26	3.5e-13	1.6e-11
	GOTERM_MF_DIRECT	G-protein coupled receptor activity	26	1.7e-12	1.5e-10
	UP_KEYWORDS	Receptor	29	4.1e-12	1.2e-10
	UP_KEYWORDS	Olfaction	20	3.5e-11	7.7e-10
	GOTERM_MF_DIRECT	odorant binding	14	3.5e-11	1.6e-09
	INTERPRO	Olfactory receptor	20	1.1e-10	1.4e-08
	GOTERM_BP_DIRECT	sensory perception of smell	19	1.8e-10	4.7e-08
	GOTERM_MF_DIRECT	olfactory receptor activity	20	2.1e-10	6.5e-09
	UP_KEYWORDS	Sensory transduction	20	3.2e-10	5.7e-09
	INTERPRO	G protein-coupled receptor, rhodopsin-like	21	8.4e-10	5.5e-08
	GOTERM_BP_DIRECT	G-protein coupled receptor signaling pathway	21	2.2e-09	3e-07
	INTERPRO	GPCR, rhodopsin-like, 7TM	21	1.3e-08	5.6e-07
	KEGG_PATHWAY	Olfactory transduction	18	1.3e-08	5e-07
	UP_KEYWORDS	Cell membrane	27	4.2e-07	6.2e-06
	UP_KEYWORDS	Transmembrane helix	34	2.9e-05	0.00036
	UP_KEYWORDS	Transmembrane	34	3e-05	0.00033
	GOTERM_CC_DIRECT	plasma membrane	28	5.5e-05	0.0031
	GOTERM_CC_DIRECT	integral component of membrane	34	7.9e-05	0.0022
	UP_KEYWORDS	Membrane	35	0.0013	0.013
Annotation Cluster 2		Enrichment Score: 2.14
	Databases/resources	Enriched annotation terms	Count	P_Value	Benjamini
	INTERPRO	GPCR, family 3, vomeronasal receptor, type 2	4	0.0046	0.14
	INTERPRO	GPCR, family 3, nine cysteines domain	4	0.0066	0.16
	INTERPRO	GPCR, family 3	4	0.0072	0.14
	INTERPRO	GPCR, family 3, C-terminal	4	0.0079	0.14
	INTERPRO	Extracellular ligand-binding receptor	4	0.011	0.17
