## Supplementary material for "Divergence of olfactory receptors associated with the evolution of assortative mating and reproductive isolation in mice": Table S8

### Sheet: Feuille1
Table S8: Comparison of genetic diversity and recombination rate between outlier and non-outlier gene regions
	Outlier+Non-outlier_genes (mean +/- SE)	Outlier_genes	n_outliers	Non-outliers_genes	n_non-outliers	Kruskall-Wallis test outliers vs non-outliers genes
Π popBorum (Choosy1)	0.0031 +/- 1.39e-05	0.0031 +/- 5.67e-05	2002	0.0031 +/- 1.46e-05	46449	Chi-squared = 2.1647, df = 1, p-value = 0.1412
Π popLasby (Choosy2)	0.0021+/- 1.28e-05	0.0022+/- 9.34e-05	1999	0.0021 +/- 1.31e-05	46352	Chi-squared = 0.32414, df = 1, p-value = 0.5691
Π popHobro (Non-Choosy1)	0.0021+/- 1.25e-05	0.0020 +/- 5.24e-05	1999	0.0021 +/- 1.32e-05	46396	Chi-squared = 1.7073, df = 1, p-value = 0.1913
Π popRanders (Non-Choosy2)	0.0024 +/- 1.13e-05	0.0024 +/- 5.89e-05	2001	0.0024 +/- 1.19e-05	46361	Chi-squared = 2.2256, df = 1, p-value = 0.1357
recombination rate (cM/Mb)	3640.021 +/- 32.131	3671.608 +/- 178.548	1656	3638.505 +/- 39.037	34506	Chi-squared = 0.011038, df = 1, p-value = 0.9163
