## Supplementary material for "Divergence of olfactory receptors associated with the evolution of assortative mating and reproductive isolation in mice": Table S10

### Sheet: Significant_zones0.05_pvalnoFDR
Supplementary Table S10: significant local score regions
chr	start	end	peak	size	gene_cluster_ID (see Table_S10)
1	3004324	3254739	882.801	250415
1	5069789	5708072	1110.68	638283
1	6827288	6854233	145.833	26945
1	21794059	21842620	111.507	48561
1	22030529	22120556	111.297	90027
1	22306507	22405171	252.559	98664
1	25321578	25505359	478.555	183781
1	35905747	35919645	173.603	13898
1	35960122	35967395	125.276	7273
1	38474032	38482623	138.024	8591
1	41770281	41813079	251.568	42798
1	52434154	52499258	165.312	65104
1	61921737	61953881	129.285	32144
1	62885556	62888436	146.569	2880
1	71865137	71916175	197.318	51038
1	74341543	74371859	181.503	30316
1	86938236	87086463	208.136	148227	1
1	88916371	89030277	661.907	113906
1	90075734	90095169	174.294	19435
1	92298037	92309711	232.353	11674
1	93519953	93547772	213.005	27819
1	93695032	93742612	403.334	47580
1	105357099	105411913	335.475	54814
1	107365472	107822116	1042.43	456644	2
1	111814034	111824143	127.451	10109
1	112200151	112258291	128.638	58140
1	112393963	112399593	106.585	5630
1	114093676	114143436	262.596	49760
1	114930941	114956789	175.111	25848
1	116326419	116329650	169.954	3231
1	116391246	116420743	459.8	29497
1	124854975	125002684	212.188	147709
1	125945970	125965945	233.151	19975
1	129562139	129590323	161.715	28184
1	129985477	130146061	414.983	160584
1	130261009	130288875	251.48	27866
1	132300379	132344739	513.362	44360	3
1	133563217	134115203	1292.93	551986	3
1	136348301	136469277	1785.58	120976
1	144766323	144801460	262.446	35137
1	144888084	144900363	116.586	12279
1	158715590	158741913	121.911	26323
1	161398925	161444397	378.419	45472
1	168278418	168345129	255.135	66711
1	171642904	171652382	105.04	9478
1	174137908	174159065	332.654	21157
1	175309279	175334152	106.514	24873
1	175895477	175914399	239.455	18922
1	182527563	182546854	237.681	19291
1	182757138	182808849	188.875	51711
1	186266332	186278397	131.324	12065
1	186776620	186802086	135.246	25466
1	187704049	187738475	237.954	34426
1	189580854	189621237	455.436	40383
1	189958298	190017799	126.478	59501
1	190284738	190353486	106.33	68748
1	190453767	190701614	705.888	247847
1	190955165	191001100	158.225	45935
1	192244923	192281586	115.627	36663
2	14913093	14929986	248.983	16893
2	15133779	15183898	307.798	50119
2	46701776	46713767	135.585	11991
2	48196310	48270267	178.881	73957
2	57973105	58002609	167.162	29504	4
2	58161704	58178701	119.159	16997	4
2	63273297	63325875	154.076	52578
2	67503341	67515621	133.115	12280
2	70246172	70259433	88.1643	13261
2	76770899	76788812	99.8697	17913
2	78930478	78962880	196.96	32402
2	83594215	83619015	356.822	24800
2	89947065	90050985	1953.53	103920	5
2	98980520	99279498	1026.39	298978
2	100920483	100948088	410.774	27605
2	120300537	120450636	226.414	150099	6
2	120881460	121042588	230.107	161128	6
2	121926113	122181636	157.14	255523	6
2	122979453	123404291	1424.5	424838
2	125469963	125484338	93.0074	14375
2	144211769	144237675	101.547	25906
2	148546119	148601254	147.801	55135	7
2	155086509	155106322	90.4171	19813
2	163415303	163582119	1610.19	166816	8
2	171405457	171553438	470.941	147981
3	16929480	16988251	184.35	58771
3	17123514	17150950	137.757	27436
3	19426440	19450671	217.806	24231
3	20890813	21045507	1243.22	154694
3	31458449	31510840	275.092	52391
3	31843484	31985426	876.383	141942
3	37791313	37848212	140.992	56899	10
3	41532383	41577114	386.778	44731
3	43429092	43463218	206.731	34126
3	45992725	46029248	282.121	36523
3	81193907	81583804	969.882	389897
3	83880560	83920037	170.012	39477
3	91937804	92165374	369.082	227570
3	97351125	97392226	147.258	41101
3	97594385	97912755	1976.11	318370	11
3	99490515	100467425	3338.87	976910
3	119179532	119560108	1377.05	380576
3	123404114	123953470	1214.79	549356
3	124953689	125168315	357.902	214626
3	130449722	130492645	437.665	42923
3	131616311	131675708	544.577	59397
3	158239089	158274104	187.086	35015
4	6355147	6362372	96.0802	7225
4	10952771	11006636	167.563	53865
4	25264420	25396199	142.02	131779
4	25437146	26137402	1302.7	700256
4	28079423	28091351	171.936	11928
4	30388447	30472719	159.675	84272
4	33312730	33376888	129.914	64158
4	37927726	38088087	541.632	160361
4	40542703	40558993	125.041	16290	12
4	43050993	43266687	2127.69	215694
4	45705886	45781136	862.702	75250	13
4	50304346	50639234	903.243	334888
4	53887050	53923660	95.9668	36610
4	54078302	54196087	465.437	117785
4	62765083	62857422	142.276	92339
4	63036783	63106351	208.832	69568
4	66108333	66118414	209.835	10081
4	69843586	69985574	479.287	141988
4	70123051	70216420	329.471	93369
4	71331124	71357985	211.188	26861
4	73160092	74131248	1469.06	971156
4	76642359	76719460	533.381	77101
4	85133754	85158186	125.276	24432
4	92726204	92748615	111.839	22411
4	107184129	107244466	131.48	60337
4	118484927	118532878	141.027	47951	14
4	118648199	118752443	313.088	104244	14
4	119444888	119451564	114.677	6676
4	121022119	121043071	250.93	20952
4	142991987	143038070	674.194	46083
4	147984854	148097019	398.518	112165	15
4	154943399	154963311	118.721	19912
4	155580035	155624596	226.307	44561
4	155870400	155876072	127.9	5672
5	5258495	5285310	250.038	26815
5	13915357	13941111	326.455	25754
5	14185151	14200004	152.337	14853
5	14757700	14788265	247.285	30565
5	30112430	30135460	127.209	23030
5	34293893	34337087	384.18	43194	16
5	34613785	34675616	368.987	61831	16
5	37125487	37198125	269.788	72638
5	43987127	44037750	161.182	50623
5	64491208	64522273	106.581	31065
5	77168426	77199976	190.708	31550
5	81253744	81309116	259.052	55372
5	96394544	96508023	543.737	113479	17
5	96874558	96914071	365.359	39513	17
5	97358805	97847988	3591.63	489183	17
5	106404494	106502080	665.393	97586
5	106904275	106993164	207.827	88889
5	111069237	111151530	294.075	82293
5	112692255	112733238	228.684	40983	18
5	121379349	121579485	1035.83	200136	19
5	125843106	125983319	358.999	140213
5	127644229	127653563	169.343	9334
5	128014544	128041998	280.548	27454
5	129231542	129457684	1475.11	226142
5	132858464	132891073	116.138	32609
5	137628786	137713694	514.488	84908	20
5	138763390	138814001	125.542	50611
5	140973487	140989318	144.804	15831
5	141066110	141142829	149.145	76719
5	141171611	141232638	142.982	61027
5	151181741	151218553	336.013	36812
6	12094822	12206156	555.125	111334
6	15861104	15900788	189.221	39684
6	23875401	24502592	2045.15	627191
6	27365377	27516957	1072.71	151580
6	31043839	31072531	159.217	28692
6	34299249	34327385	335.396	28136
6	34913363	34976297	143.117	62934
6	36137352	36168749	294.218	31397
6	49631929	49654220	252.326	22291
6	49853302	49866302	126.842	13000
6	60832463	61014550	573.293	182087
6	67070869	67264700	486.422	193831	21
6	71022441	71055092	190.107	32651
6	73632206	73663121	145.46	30915
6	75706967	75800000	433.566	93033
6	77139077	77173378	150.373	34301
6	77473319	77492063	176.606	18744
6	77698887	77756095	160.108	57208
6	78011369	78141749	309.148	130380
6	80066699	80674010	872.648	607311
6	82115052	82275760	256.608	160708
6	92679149	92688385	129.987	9236
6	94811342	94827853	125.588	16511
6	98978563	99128700	365.984	150137
6	104388932	104392970	120.588	4038
6	104783345	104999235	391.787	215890
6	108103447	108141832	224.473	38385
6	115548429	115735369	490.77	186940	23
6	117243814	117291090	125.873	47276
6	117372029	117422075	195.268	50046
6	120193754	120334073	1028.12	140319
6	121208416	121292674	203.849	84258	24
6	121534708	121634858	309.618	100150	24
6	133912677	133935222	168.525	22545
6	140713702	140745452	143.106	31750
6	142614002	142958135	642.861	344133	25
6	144134069	144356251	253.566	222182
6	144850416	144905200	171.658	54784
6	145252897	145623925	622.535	371028
6	146014127	146137271	137.775	123144
7	4149966	4174382	198.034	24416
7	6354866	6373342	305.903	18476	26
7	33902471	33928178	288.998	25707
7	34744896	34794290	162.838	49394
7	34926562	34950992	97.284	24430
7	40371359	40410648	228.372	39289
7	46319418	46424344	321.768	104926
7	48182141	48205251	213.403	23110
7	50827986	50993444	645.479	165458
7	67099133	67191593	475.783	92460
7	73658966	73680977	142.489	22011
7	77991465	78012847	125.133	21382
7	82970902	83101152	874.796	130250
7	83861063	83895589	133.063	34526
7	84935860	84971054	118.869	35194	28
7	85585560	86388933	9260.49	803373	28
7	89605545	89610341	100.512	4796
7	96116758	96145371	236.695	28613
7	99719999	99816727	309.931	96728	29
7	100094204	100228435	821.721	134231	29
7	102066280	102104948	123.864	38668
7	102642905	102911170	694.377	268265	30
7	109563141	109844790	976.261	281649	31
7	110244561	110636442	1893.62	391881	31
7	112376240	112381000	98.9169	4760
7	113728364	113731274	104.393	2910
7	114360705	114810485	4238	449780	32
7	117046939	117060342	130.197	13403
7	118170183	118250415	103.653	80232
7	118308539	118331757	137.287	23218
7	118363998	118381577	321.919	17579
7	118845693	118881506	112.568	35813
7	122037407	122050731	231.255	13324
7	128336648	128355089	123.708	18441
7	128462124	128478716	104.382	16592
7	132684437	132691895	111.762	7458
7	132781944	132806900	232.412	24956
7	133435363	133632637	710.108	197274
7	134841309	134887232	348.547	45923
7	136470813	136496691	108.127	25878
7	144191945	144292620	510.09	100675
8	3127518	3349838	446.679	222320
8	11273481	11311711	135.147	38230
8	15598962	15607135	163.693	8173
8	15673505	15702767	210.594	29262
8	16615128	16672735	700.006	57607
8	16752482	16814290	144.499	61808
8	17295423	17323053	121.983	27630
8	19403951	19410428	144.197	6477
8	19421331	19428829	126.866	7498
8	22754829	22785287	132.627	30458
8	23879558	23897285	155.195	17727
8	24179056	24200431	249.404	21375
8	31504665	31570667	254.219	66002
8	35767832	36020856	1195.11	253024
8	37773214	37859591	649.415	86377
8	37956459	37983312	186.19	26853
8	39311041	40030007	1338.22	718966
8	41892914	42689872	640.749	796958
8	43290219	43461701	708.489	171482
8	46620322	46715359	189.049	95037
8	53984582	54000147	131.815	15565
8	59016357	59038907	187.246	22550
8	60647115	60667376	126.725	20261
8	89373574	89380470	135.931	6896
8	90022575	90039402	119.956	16827
8	94836589	94892934	117.824	56345
8	95533961	95628368	407.29	94407
8	96246529	96276203	314.115	29674
8	100151288	101085006	3062.61	933718
8	102173779	102234532	252.782	60753
8	102351785	102442296	585.275	90511
8	103112210	103243165	1064.73	130955
8	107648061	107677059	162.418	28998
8	115256790	115294601	525.605	37811
8	115440147	115450630	280.337	10483
8	120114879	120177226	237.775	62347
8	124154943	124483845	1121.43	328902
9	5416917	5426892	95.8333	9975
9	6210611	6220425	149.647	9814
9	17813377	17875116	171.625	61739
9	31293841	31302539	91.8919	8698
9	37721717	38752579	12769	1030862	35
9	46719092	46730322	108.004	11230
9	64282278	64341594	236.136	59316
9	64432013	64448418	100.549	16405
9	65214580	65229271	96.5388	14691
9	66946929	66984479	139.605	37550
9	69928512	70148248	568.975	219736	37
9	70639578	70692231	172.677	52653
9	75598356	75631180	263.926	32824
9	75836030	75847111	164.063	11081
9	83874538	83938755	303.881	64217
9	93297718	93312290	185.665	14572
9	93370842	93457021	475.516	86179
9	98490932	98700817	988.197	209885	38
9	101476150	101541121	106.414	64971
9	104930215	104963046	160.667	32831
9	108672174	108968512	615.945	296338	39
9	111326848	111428702	601.562	101854
9	113304774	113457453	731.411	152679
9	124104137	124254615	489.052	150478
10	7872351	7945659	929.339	73308
10	10775955	10785917	106.265	9962
10	11062008	11076137	159.297	14129
10	11941657	12129311	1267.77	187654
10	13013946	13019444	106.767	5498
10	17969026	17984819	209.687	15793
10	18835213	18847758	124.268	12545
10	28469203	28486599	104.223	17396
10	31297387	31313127	121.466	15740
10	39131235	39160161	122.109	28926
10	40591735	40693804	205.684	102069
10	43889052	43938378	400.26	49326
10	45108965	45124046	129.172	15081
10	45212460	45227849	405.918	15389
10	45983124	46006886	195.283	23762
10	57194844	57230339	677.216	35495
10	65742333	65761943	103.348	19610
10	76580657	76602786	133.375	22129
10	90603182	90628212	289.535	25030
10	112676577	112729346	126.922	52769
10	116664705	116709041	190.401	44336
10	117087114	117147880	147.497	60766
10	117402285	117406717	106.696	4432
10	118677792	118726771	321.741	48979
10	119579610	119638144	210.04	58534
10	125209178	125227728	235.709	18550
10	126249444	126272224	398.082	22780
10	126406470	126496905	121.833	90435
10	126541410	126591003	235.412	49593
10	127352124	127464985	483.791	112861	40
11	5819888	5827763	160.685	7875
11	7973556	8043998	209.313	70442
11	15048475	15066615	157.149	18140
11	36456403	36504861	285.7	48458
11	38230933	38292855	244.527	61922
11	43313475	43331870	114.135	18395
11	51961542	51968162	106.345	6620	43
11	53722621	53825789	154.609	103168	44
11	60029392	60038041	93.2548	8649
11	64232510	64242184	157.16	9674
11	64339105	64341072	109.068	1967
11	68153059	68389153	758.544	236094
11	69224943	69251711	148.661	26768	45
11	80886538	81216443	1538.52	329905
11	95422323	95502825	256.252	80502
11	99475130	99483639	89.492	8509	47
11	106789569	107023358	828.191	233789	48
11	112567727	112586228	283.239	18501
11	112805311	112945908	636.415	140597
11	114197471	114248130	112.138	50659
11	118345804	118365493	89.6705	19689
11	118483595	118548512	192.116	64917
12	4101882	4188777	199.971	86895
12	4797255	6006191	3385.41	1208936	50
12	8970985	8994897	116.132	23912
12	14993746	15097332	163.655	103586
12	26428840	26483126	110.651	54286
12	33552285	33579399	188.134	27114
12	39883631	40021850	749.933	138219
12	40664265	40812076	2188.23	147811
12	41686787	41746683	138.12	59896
12	43561688	43625469	129.918	63781
12	44048331	44102696	215.95	54365
12	44464588	44958273	1167.51	493685
12	52725486	52739003	145.615	13517
12	68762044	68802650	241.752	40606
12	75797968	75832044	123.41	34076
12	76209460	76243577	331.743	34117	51
12	87314337	87441951	187.214	127614	52
12	88747225	88822847	722.487	75622
12	89091793	89128214	144.639	36421
12	92076205	92098215	115.167	22010
12	92330055	92566548	505.175	236493
12	99664993	99719956	249.369	54963
12	100780790	100898578	102.055	117788
13	3188272	3696721	750.27	508449	53
13	5337002	5348234	131.783	11232
13	11692023	11862059	368.563	170036
13	11903969	12004222	325.274	100253
13	16033395	16044328	189.174	10933
13	20159518	20173476	277.54	13958
13	20277104	20312316	335.864	35212
13	26157938	26185982	250.175	28044
13	28612657	28666372	123.123	53715
13	29047813	29096414	308.763	48601
13	29337948	29385350	107.877	47402
13	29708893	29903373	179.48	194480
13	31396526	31436654	103.598	40128
13	31476384	31503805	114.084	27421
13	32537180	32616412	154.072	79232
13	32645590	32659989	119.88	14399
13	41446775	41480198	145.63	33423
13	41697438	41973795	281.95	276357
13	45308548	45318601	125.368	10053
13	45563228	45645431	319.996	82203
13	64465582	64896379	1313.89	430797
13	68558768	68607274	121.984	48506
13	69312407	69417806	356.349	105399
13	73190819	73226259	159.271	35440
13	80190740	80268031	653.393	77291
13	80479446	80498921	227.742	19475
13	81562062	81573977	215.883	11915
13	89341373	89366494	155.746	25121
13	89701665	89756178	123.889	54513
13	94199822	94752553	2987.47	552731	55
13	106711775	106724792	119.921	13017
13	111293831	111327184	231.673	33353
13	111825025	111920459	939.007	95434	56
13	115127421	115197283	511.375	69862	56
13	118496476	118519428	145.734	22952	56
13	118975147	119090724	162.77	115577	56
14	10238455	10298169	381.213	59714
14	23877666	23914880	119.757	37214
14	25560845	25566066	123.042	5221
14	29388512	29413460	196.972	24948
14	33693076	33726223	463.448	33147
14	62165192	62195524	110.295	30332
14	62320748	62329342	168.199	8594
14	65264422	65384896	822.767	120474	57
14	78437252	78445726	97.3255	8474
14	80163013	80214827	179.483	51814
14	81313917	81387914	134.044	73997
14	83967270	83998288	274.502	31018
14	84198079	84360027	486.673	161948
14	90906454	90947357	139.151	40903
14	91941756	92054084	577.044	112328
14	93769180	93900861	221.857	131681
14	101552813	101579465	376.061	26652
14	115150133	115281518	1873.82	131385
14	115973968	116171133	772.245	197165
14	117784683	117808048	123.534	23365
15	3431474	3514773	210.193	83299
15	12413262	12485166	449.96	71904
15	16527595	17441614	1597.25	914019
15	30403346	30421517	126.738	18171
15	30489671	30506898	135.5	17227
15	66980336	67013575	333.451	33239
15	88616922	88670595	110.124	53673
15	91770315	91782578	215.326	12263
15	93712412	93865517	1932.9	153105
15	95443028	95459694	110.196	16666
15	96074062	96144827	299.856	70765
15	100383892	100443042	525.025	59150
16	4098447	4267633	289.196	169186
16	9086666	9154315	137.684	67649
16	14903236	14939215	118.209	35979
16	31235140	31356997	442.938	121857
16	36171995	36182763	106.525	10768
16	40422458	40427346	105.263	4888
16	45356534	45366011	91.8781	9477
16	45559067	45655800	450.563	96733
16	52798586	52835520	127.283	36934
16	52928690	52946946	106.267	18256
16	53145707	53173366	241.908	27659
16	54187654	54238406	112.788	50752
16	56676001	56855246	175.484	179245
16	60143041	60905075	2080.46	762034
16	62474738	62648558	902.498	173820
16	65106723	65156448	704.248	49725
16	75724436	75754228	160.171	29792
16	75966438	76000636	185.462	34198
16	78850344	78938032	587.125	87688
16	79077410	79108671	159.096	31261
16	79271062	79423503	868.273	152441
16	81315817	81347329	99.9087	31512
16	88295574	88373336	452.323	77762
16	88639527	88692381	180.505	52854
16	89077559	89442722	1153.99	365163
16	89808756	89870865	136.116	62109
16	91048574	91054088	112.232	5514
16	91778459	91883994	917.815	105535
16	94283192	94307346	117.086	24154
17	3635075	3976703	1460.45	341628
17	24239005	24271288	155.327	32283
17	27204886	27271715	214.077	66829
17	38311628	38337869	161.249	26241	60
17	38968310	39205653	704.775	237343
17	39961444	40003655	485.482	42211
17	40336974	40356661	139.245	19687
17	40461587	40567153	538.116	105566
17	47098805	47187402	451.329	88597
17	48790581	48799977	215.192	9396
17	50276543	50297186	95.1341	20643
17	64333487	64366215	124.037	32728
17	64565629	64573816	125.947	8187
17	66522970	66825657	1362.28	302687
17	67494849	67609192	484.343	114343
17	71932867	71940750	109.705	7883
17	74372340	74395398	156.333	23058
17	81287174	81299040	195.39	11866
17	86391478	86479275	866.209	87797
17	87070829	87106124	133.456	35295
17	91405912	91449204	144.775	43292
17	92199351	92384367	223.835	185016
17	92644174	92898869	330.747	254695
17	93065088	93136156	97.1271	71068
17	93218408	93271805	103.304	53397
18	15744796	15768255	390.837	23459
18	16066572	16076957	159.542	10385
18	16460701	16571935	145.829	111234
18	17377366	17519984	272.834	142618
18	17586477	17771882	332.519	185405
18	17960532	18047844	233.683	87312
18	18158147	18455646	458.501	297499
18	19829629	19847251	218.412	17622
18	23685541	23712238	164.971	26697
18	23748441	23816260	564.681	67819
18	23987278	24039113	249.413	51835
18	31164090	31252465	497.852	88375
18	39339558	39351847	162.406	12289
18	41350200	41881174	1747.39	530974
18	43667011	43701430	128.934	34419
18	52186203	52221976	138.473	35773
18	56491497	56503735	184.215	12238
18	56848835	56999807	656.806	150972
18	66507502	66724083	411.018	216581
18	75628869	75682641	495.951	53772
18	81356804	81408165	438.795	51361
18	82609778	82691360	400.219	81582
18	84328063	84478614	420.885	150551
18	84777780	84843624	364.169	65844
18	85068714	85344082	553.502	275368
19	12881721	12893719	140.774	11998
19	18773614	18857638	446.971	84024
19	19762571	19788664	193.853	26093
19	20417080	20612578	542.556	195498
19	20797344	21215776	2381.03	418432
19	33418815	33548626	307.385	129811
19	35415927	35474962	441.28	59035
19	41295700	41317381	179.931	21681
19	41371109	41388590	142.297	17481
19	41435138	41438111	180.984	2973
19	42654926	42671678	277.557	16752
19	48497534	48565570	352.966	68036
19	57182715	57189266	152.481	6551
19	58699222	58739327	148.137	40105
19	59123036	59158718	144.615	35682
X	19432895	19451966	58.5532	19071
X	19517514	19587878	69.0801	70364
X	133935319	133976813	48.4902	41494
X	137878079	137934668	162.365	56589
X	143445669	143469303	49.0642	23634
X	155495078	155584396	112.013	89318
X	163473811	163590375	403.922	116564
